# *De novo* design of anti-variant COVID-19 Vaccine

**DOI:** 10.1101/2022.10.20.513049

**Authors:** Arpita Goswami, S. Madan Kumar, Samee Ullah, Milind M. Gore

**Affiliations:** Leo’s Research Services and Suppliers, 171, Basaveshwaranagara, Hebbal, Mysuru 570016, India; Department of Chemistry-BMC Biochemistry, University of Uppsala, Husargatan 3, 75237, Uppsala, Sweden; National Centre for Bioinformatics (NCB), Islamabad, 45320, Pakistan; 5/1B, Krutika Co-Op Housing Society, Tejas Nagar, Kothrud, Pune 411039, India

**Keywords:** De-novo protein design, SARS-CoV-2 variants, Vaccine design, Molecular dynamics simulations, AlphaFold, RosettaFold, Virology

## Abstract

Recent studies have shown the efficacy of hybrid SARS-COV-2 vaccines using wild-type nucleocapsid (N) and Spike (S) protein. We upgraded this strategy one step further using clinically proven spike protein by considering the delta and post-delta omicron variant of concern (VOC) mutations and nucleocapsid peptides conferring T-cell immunity. Nucleocapsid peptides are considered much better immunological replacement of nucleocapsid proteins. Hence, peptide linking strategy is applied which is more economic for cellular biosynthesis than whole proteins. An envelope peptide with potent T-cell immune response is also selected. All these peptides are clustered in this hybrid spike’s designed cytoplasmic region separated by non-immunogenic helical linkers. The resulting domain is more folded in the construct devoid of transmembrane domain after AlphaFold analysis. Alongside, we also propose the idea of introduction of any T-cell peptide like other Human Corona Viruses (HuCoV) in these linker regions whenever required. In addition to SARS-COV-2, the same approach can be applied for any emergency or even long-term unsolved outbreaks of Influenza, Dengue and West Nile Virus etc. In this era of novelty as presented by subunit and nucleic acid vaccines, multiepitope strategies like this can help to combat multiple diseases successfully in real time to give hope for better future.
