## Supplemental Table 1 for "*De novo* design of anti-variant COVID-19 Vaccine"

### Sheet: Selected_peptides
RED: Allergen sequence overlapping/closely situated (1)
CYAN BLUE: Selected peptides for analysis
BALD & ITALIC lettered: Final peptides for vaccine
YELLOW: Conditions for non-selection
LIGHT GREEN: Conditions for positive selection
		Conditions for selection of peptides
Protein	Common cold peptides					Experimental	CDR type
	Covid	β-common cold		α-common cold
Nucleocapsid protein	SARS-CoV-2	HcoV-OC43	HcoV-HKU1	229E	NL63			Identity to HCoV-OC43	Identity to HCoV-HKU1
	KPRQKRTA	KPRQKRSP	KPRQKRTP			Patient studies (2)	TCR CD8+	0.75	0.88
	PRWYFYYLGT	PRWYFYYLGT	PRWYFYYLGT			,,	,,	1	1	reported in more than one study (2, 5, 6, 7), have >89% similarity to HuCoV sequences (2)
	RWYFYYLGTGPEAGL	PRWYFYYLGTGPHAK	PRWYFYYLGTGPHAK			,,	TCR CD4+	0.89	0.89
	AQFAPSASAFFGMSR					Bioinformatics (3)	TCR CD4+			Multiple studies for overlapping epitopes with good immune response (4)
	AALALLLLDRLNQLE					,,	,,
	LLLDRLNQL					,,	TCR CD8+
NFGDQELIRQGTDYKHWPQIAQFAPSASAFFGMSR	QFAPSASAF					,,	,,
	AALALLLLDRLNQLE					Patient studies (4)	TCR CD4+	Not very similar to common cold sequence			LLLLDRLNQLESKMS
											DAALALLLLDRLNQL
											LLLLDRLNQLESKMS
	NFGDQELIRQGTDYK					Patient studies (4)	,,	Fairly similar to common cold sequences			FGDQELIRQGTDYKH
	QELIRQGTDYKHWPQ					,,	,,				LIRQGTDYKHWPQIA
	SPRWYFYYL	LPRWYFYYL	LPRWYFYYL	SPKLHFYYL	PPKVHFYYL	,, (5)	TCR CD8+	Highly similar to common cold sequences		reported in more than one study (2, 5, 6)
	DLSPRWYFYYLGTGP	QLLPRWYFYYLGTGP	QLLPRWYFYYLGTGP			,, (6)	TCR CD4+ & CD8+
	KDGIIWVATEGALNT	Sensitivity noted to Covid unexposed individual indicating effects from common cold immunity (7)				Patient studies (7)	TCR CD4+	Fairly similar to common cold sequences		For this group, this epitope has highest sesitivity, even more than selected peptide RWYFYYLGTGPEAGL in unexposed individuals (7), but has less similarity to HuCoV sequences than the latter
	GTWLTYTGAIKLDDK					,,	,,
	RWYFYYLGTGPEAGL					,,	,,
	ASWFTALTQHGKEDL					,,	,,
	ASAFFGMSRIGMEVT					,,	,,
	LLLLDRLNQLESKMS					,,	,,
	GMEVTPSGTWLTYTG (Memory peptide)					Patient studies (8)	TCR CD8+
	QVILLNKHIDAYKTF (Memory peptide)					,,	TCR CD4+(more) & CD8+	Fairly similar to common cold sequences		reported in more than one study (8, 10)
	IIWVATEGA					Bioinformatics & Patient studies (9)	TCR CD8+
	RTATKAYNV					,,	,,
	QVILLNKHIDAYKTFPPTEPKKDKKKKADET					Patient studies (8), Mouse studies (10)	BCR, TCR CD4+(more) & CD8+	Initial some residues are similar to common cold sequence		Epitope for memory immune response (8); can induce CD4+, CD8+ and BCR (8, 10); reported in more thane one study (8, 10)
Membrane Protein	GLMWLSYFIASFRLF					Bioinformatics (3)	TCR CD4+
	NLVIGFLFLTWICLL					,,	,,
	ATSRTLSYY					,,	TCR CD8+			Enhanced CD8+ responses (while decreased CD4+ responses in some) in studies on health care workers (12), but no sensitivity noted to Covid unexposed individuals (7) indicating no effect from common cold immunity
	RIAGHHLGR					,,	,,
	YFIASFRLF					,,	,,
	YRINWITGGIAI					Bioinformatics (11)	TCR CD8+
	SFRLFARTRSMW					,,	,,
	VTLACFVLAAVYRIN					,,	TCR CD4+
	ASFRLFARTRSMWSF					,,	,,
	FRLFARTRSMWSFNP					,,	,,
	LEQWNLVIGFLFLT					,,	BCR
Envelope Protein	LLFLAFVVFLLVTLA					Bioinformatics (11)	TCR CD4+
	AFVVFLLVTLAILTA					,,	,,
	FVVFLLVTLAILTAL					,,	,,
	FYVYSRVKNLNSSRV					Patient studies (7)	TCR CD4+	Not very similar to common cold sequence		Sensitivity noted in unexposed individuals indicating effect from Common cold immunity (7); Important for binding to host cell adhesion protein (13)
	References:
	1. Lee, C. H., Pinho, M. P., Buckley, P. R., & Woodhouse, I. B. (2020). Potential CD8 + T Cell Cross- Reactivity Against SARS-CoV-2 Conferred by Other Coronavirus Strains. Frontiers in Immunology, 11(November), 1–10. https://doi.org/10.3389/fimmu.2020.579480
	2. Kundu, R., Narean, J. S., Wang, L., Fenn, J., Pillay, T., Fernandez, N. D., Conibear, E., Koycheva, A., Davies, M., Tolosa-wright, M., Hakki, S., Varro, R., Mcdermott, E., Hammett, S., Cutajar, J., Thwaites, R. S., Parker, E., Rosadas, C., Mcclure, M., … Lalvani, A. (n.d.). Cross-reactive memory T cells associate with protection against SARS-CoV-2 infection in COVID-19 contacts. Nature Communi…
	3. Lim HX, Lim J, Jazayeri SD, Poppema S, Poh CL. Development of multi-epitope peptide-based vaccines against SARS-CoV-2. Biomed J. 2021 Mar;44(1):18-30. doi: 10.1016/j.bj.2020.09.005.
	4. Verhagen, J., Meijden, E. D. Van Der, Lang, V., Kremer, A. E., Völkl, S., Mackensen, A., … Kremer, A. N. (2021). Human CD4 + T cells specific for dominant epitopes of 2 Spike and Nucleocapsid proteins with therapeutic potential. Clin Exp Immunol., 205:363–37(May), 363–378. https://doi.org/10.1111/cei.13627
	5. Katie E. Lineburg, Emma J. Grant, Srividhya Swaminathan, ..., Kirsty R. Short, Corey Smith, S. G. (n.d.). CD8+ T cells specific for an immunodominant SARS- CoV-2 nucleocapsid epitope cross-react with selective seasonal coronaviruses. Immunity, 54(January), 1055–1065. https://doi.org/https://doi.org/10.1016/j.immuni.2021.04.006
	6. Schmidt, K. G., Nganou-makamdop, K., Tenbusch, M., Kenz, B. El, Maier, C., Lapuente, D., Überla, K., Spriewald, B., Bergmann, S., Harrer, E. G., & Harrer, T. (2021). SARS-CoV-2-Seronegative Subjects Target CTL Epitopes in the SARS- CoV-2 Nucleoprotein Cross-Reactive to Common Cold Coronaviruses. Frontiers in Immunology, 12(April), 1–13. https://doi.org/10.3389/fimmu.2021.627568
	7. Nelde, A., Bilich, T., Heitmann, J. S., Maringer, Y., Salih, H. R., Roerden, M., Lübke, M., Bauer, J., Rieth, J., Wacker, M., Peter, A., Hörber, S., Traenkle, B., Kaiser, P. D., Rothbauer, U., Becker, M., Junker, D., Krause, G., Strengert, M., … Klein, R. (2021). SARS-CoV-2-derived peptides define heterologous and COVID-19-induced T cell recognition. Nature Immunology, 22(January), 74–85. http…
	8. Zhao, J., Wang, L., Schank, M., Dang, X., Lu, Z., & Cao, D. (2021). SARS-CoV-2 specific memory T cell epitopes identified in COVID-19-recovered subjects. Virus Research, 304(198508), 1–14. https://doi.org/https://doi.org/10.1016/j.virusres.2021.198508
	9. Lee E, Sandgren K, Duette G, Stylianou VV, Khanna R, Eden JS, Blyth E, Gottlieb D, Cunningham AL, Palmer S. Identification of SARS-CoV-2 Nucleocapsid and Spike T-Cell Epitopes for Assessing T-Cell Immunity. J Virol. 2021 Feb 24;95(6):e02002-20. doi: 10.1128/JVI.02002-20.
	10. Thura, M., Xuan, J., Sng, E., Ang, K. H., Li, J., Gupta, A., Hong, J. M., Hong, C. W., & Zeng, Q. (2021). Targeting intra-viral conserved nucleocapsid (N) proteins as novel vaccines against SARS-CoVs. Bioscience Reports, 41(September), 1–15. https://doi.org/https://doi.org/10.1042/BSR20211491
	11. Tahir, M., Shahid, F., Aslam, S., Ashfaq, U. A., Aslam, S., Fatima, I., … Chen, L. (2020). Reverse vaccinology assisted designing of multiepitope-based subunit vaccine against. Infectious Diseases of Poverty, 9(132), 1–14. https://doi.org/https://doi.org/10.1186/s40249-020-00752-w
	12. Casado, L., Johannes, H., Vizcarra, P., Velasco, H., Velasco, T., Fernandez-escribano, M., & Vallejo, A. (2021). SARS CoV-2 infections in healthcare workers with a pre-existing T-cell response: a prospective cohort study. Clinical Microbiology and Infection Journal, 27(March), 1–5. https://doi.org/https://doi.org/10.1016/j.cmi.2021.02.020
	13. Chai, J., Cai, Y., Pang, C., Wang, L., McSweeney, S., Shanklin, J., & Liu, Q. (2021). Structural basis for SARS-CoV-2 envelope protein recognition of human cell junction protein PALS1. Nature Communications, 12(1), 3433. https://doi.org/10.1038/s41467-021-23533-x
